# No evidence for asymmetric sperm deposition in a species with asymmetric male genitalia

**DOI:** 10.1101/2022.03.19.485007

**Authors:** Sanne van Gammeren, Michael Lang, Martin Rücklin, Menno Schilthuizen

## Abstract

**Background:** Asymmetric genitalia have repeatedly evolved in animals, yet the underlying causes for their evolution are mostly unknown. The fruitfly *Drosophila pachea* has asymmetric external genitalia and an asymmetric phallus with a right-sided gonopore. The complex of female and male genitalia is asymmetrically twisted during copulation and males adopt a right-sided copulation posture on top of the female. We wished to investigate if asymmetric male genital morphology and a twisted gentitalia complex may be associated with differential allocation of sperm into female sperm storage organs.

**Methods:** We examined the internal complex of female and male reproductive organs by micro-computed tomography using Synchrotron X-rays before, during and after copulation. In additon, we monitored sperm aggregation states and timing of sperm transfer during copulation by premature interruption of copulation at different time-points.

**Results:** The asymmetric phallus is located at the most caudal end of the female abdomen during copulation. The female reproductive tract, in particular the oviduct, re-arranges during copulation. It is narrow in virgin females and forms a broad vesicle at 20 min after the start of copulation. Sperm transfer into female sperm storage organs (spermathecae) was only in a minority of examined copulation trials (13 / 64). Also, we found that sperm was mainly transferred early, at 2 - 4 min after the start of copulation. We did not detect a particular pattern of sperm allocation in the left or right spermathecae. Sperm adopted a granular or filamentous aggregation state in the female uterus and spermathecae, respectively.

**Discussion:** No evidence for asymmetric sperm deposition was identified that could be associated with asymmetric genital morphology or twisted complexing of genitalia. Male genital asymmetry may potentially have evolved as a consequence of a complex internal alignment of reproductive organs during copulation in order to optimize low sperm transfer rates.
