## Supplementary material for "No evidence for asymmetric sperm deposition in a species with asymmetric male genitalia": Table S1

scan	facility	objective	voxel size [micro m]	energy [keV] / *[kv]	exposure time [sec]	scan mode	Time ACS [min]	sex	virgin	copulation complex	used for data analysis	reasons for exclusion of data analysis	length left spermatheca [um]	width left spermatheca [um]	Length left spermathecal tube [um]	length right spermatheca [um]	width right spermatheca [um]	Length right spermathecal tube [um]	length uterus [um]	sperm identified	Sperm mass identified in organ	distance from vagina	sperm mass length	sperm cell number uterus	sperm cell number left spermatheca	sperm cell number right spermatheca	remark
SvG1	Paul Scherrer Institut	10	0.65	10	0.4	absorption/phase-contrast	2	female / male	No	Yes	Yes	NA	215.47	112.47	301.38	217.31	120.31	467.11	470.5	No	NA	NA	NA	NA	NA	NA	NA
SvG2	Paul Scherrer Institut	10	0.65	10	0.25	absorption/phase-contrast	8	female / male	No	Yes	Yes	NA	251.7	124.01	420.43	253.36	172.2	381.95	738.91	Yes	uterus	188,62	470,92	138	NA	NA	NA
SvG3	Paul Scherrer Institut	10	0.65	10	0.25	absorption/phase-contrast	15	female / male	No	Yes	Yes	NA	295.43	153.6	365.87	184.28	177.39	417.3	616.82	Yes	uterus and spermatheacae	180,03	ND	161	NA	NA	NA
SvG4	Paul Scherrer Institut	10	0.65	10	0.25	absorption/phase-contrast	20	female / male	No	Yes	Yes	NA	236.39	160.26	544.03	228.98	179.63	421.86	743.19	Yes	uterus and posterior tube	65,5	788,16	270	NA	NA	NA
SvG5	Paul Scherrer Institut	10	0.65	10	0.25	absorption	120	female	No	No	Yes	NA	268.79	171.5	432.46	272.58	176.3	443.27	731.76	Yes	spermathecae	NA	NA	NA	322	305	NA
SvG6	Paul Scherrer Institut	10	0.65	10	0.25	absorption/phase-contrast	120	male	No	No	Yes	NA	NA	NA	NA	NA	NA	NA	NA	No	NA	NA	NA	NA	NA	NA	NA
SvG7	Paul Scherrer Institut	10	0.65	10	0.25	NA	NA	NA	NA	No	No	scan failed	NA	NA	NA	NA	NA	NA	NA	NA	NA	NA	NA	NA	NA	NA	NA
SvG8	Paul Scherrer Institut	10	0.65	10	0.25	absorption/phase-contrast	NA	male	Yes	No	Yes	NA	NA	NA	NA	NA	NA	NA	NA	NA	NA	NA	NA	NA	NA	NA	NA
SvG9	Paul Scherrer Institut	10	0.65	10	0.25	absorption/phase-contrast	NA	female	Yes	No	Yes	NA	237.18	177.28	367.85	234.72	120.85	373.24	746.9	No	NA	NA	NA	NA	NA	NA	NA
SvG10	Paul Scherrer Institut	20	0.325	10	0.2	absorption/phase-contrast	2	female / male	No	Yes	Yes	NA	203.97	87.83	367.455	179.88	109.64	413.455	446.845	No	NA	NA	NA	NA	NA	NA	NA
SvG11	Paul Scherrer Institut	20	0.325	10	0.2	absorption/phase-contrast	8	female / male	No	Yes	Yes	NA	249.53	160.59	349.795	267.915	170.175	461.615	659.115	Yes	uterus	66,62	659,18	100	NA	NA	NA
SvG12	Paul Scherrer Institut	20	0.325	10	0.2	absorption/phase-contrast	120	female	No	No	Yes	NA	259.94	180.245	401.09	263.315	174.195	402.03	797.7	Yes	spermathecae	NA	NA	NA	247	169	NA
SvG13	Paul Scherrer Institut	20	0.325	10	0.2	absorption/phase-contrast	NA	male	Yes	No	Yes	NA	NA	NA	NA	NA	NA	NA	NA	NA	NA	NA	NA	NA	NA	NA	NA
SvG14	Paul Scherrer Institut	20	0.325	10	0.2	absorption/phase-contrast	15	female / male	No	Yes	Yes	NA	184.355	170.925	338.795	162.42	286.61	403.36	829.92	Yes	uterus and spermathecae	411,93	462,25	171	236	158	NA
SvG15	Paul Scherrer Institut	20	0.325	10	0.2	absorption/phase-contrast	20	female / male	No	Yes	Yes	NA	200.785	172.025	420.47	228.5	160.43	378.11	773.62	Yes	uterus and uterus tube	120,38	1056,48	299	NA	NA	NA
SvG16	Paul Scherrer Institut	20	0.325	10	0.2	absorption/phase-contrast	NA	female	Yes	No	Yes	NA	261.985	157.56	369.415	275.64	188.3	383.385	777.53	No	NA	NA	NA	NA	NA	NA	NA
SvG17	Paul Scherrer Institut	20	0.325	10	0.2	absorption/phase-contrast	NA	male	Yes	No	Yes	NA	NA	NA	NA	NA	NA	NA	NA	NA	NA	NA	NA	NA	NA	NA	NA
SvG18	Paul Scherrer Institut	20	0.325	10	0.2	absorption/phase-contrast	15	female / male	No	Yes	Yes	NA	234.695	211.625	406.77	254.755	176.8	373.21	NA	Yes	uterus and spermathecae	ND	358,79	NA	266	169	Reproductive organs not fully imaged, scan is not centered correctly
SvG19	Paul Scherrer Institut	20	0.325	10	0.2	absorption/phase-contrast	20	female / male	No	Yes	Yes	NA	226.6	181.345	357.475	225.055	202.95	334.855	NA	Yes	uterus and spermathecae	ND	384,33	NA	161	120	Reproductive organs not fully imaged, scan is not centered correctly
SvG20	Paul Scherrer Institut	20	0.325	10	0.2	absorption/phase-contrast	120	female	No	No	Yes	NA	256	171.4	394.93	262.935	147.475	364.43	733.645	Yes	spermathecae	NA	NA	NA	256	185	NA
SvG21	Paul Scherrer Institut	20	0.325	10	0.2	absorption/phase-contrast	8	female / male	No	Yes	Yes	NA	282.975	172.085	349.345	266.795	143.335	366.86	783.625	Yes	uterus, uterus tube and spermathecae	212,31	571,32	70	84	237	NA
SvG22	Paul Scherrer Institut	20	0.325	10	0.2	absorption/phase-contrast	2	female / male	No	Yes	Yes	NA	228.965	133.265	342.74	224.285	136.925	378.46	1006.175	Yes	uterus	0	609,9	NA	NA	NA	NA
SvG23	Paul Scherrer Institut	40	0.1625	10	0.6	absorption/phase-contrast	120	female	No	No	No	high magnification, only a part of the reproductive tract is visible	NA	NA	NA	NA	NA	NA	NA	NA	NA	NA	NA	NA	NA	NA	incorrect magnification
SvG24	Paul Scherrer Institut	10	0.65	10	0.2	absorption/phase-contrast	2	female / male	No	NA	Yes	NA	61.235	42.085	68.65	62.4925	42.68	82.9825	190.06	No	NA	NA	NA	NA	NA	NA	NA
SvG25	Paul Scherrer Institut	10	0.65	10	0.2	absorption/phase-contrast	8	female / male	No	Yes	Yes	NA	225.58	177.45	380.43	251.36	130.81	265.09	793.89	No	NA	NA	NA	NA	NA	NA	NA
SvG26	Paul Scherrer Institut	10	0.65	10	0.2	absorption/phase-contrast	15	female / male	No	Yes	Yes	NA	249.82	203.22	380.61	246.88	184.21	213.72	783.01	No	NA	NA	NA	NA	NA	NA	NA
SvG27	Paul Scherrer Institut	10	0.65	10	0.2	absorption/phase-contrast	2	female / male	No	Yes	Yes	NA	233.21	86	322.67	257.63	168.36	283.76	NA	No	NA	NA	NA	NA	NA	NA	Reproductive organs not fully imaged, scan is not centered correctly
SvG28	Paul Scherrer Institut	10	0.65	10	0.2	absorption/phase-contrast	120	female	No	No	Yes	NA	247.96	128.85	436.95	307.8	260.35	429.99	683.38	Yes	spermathecae	NA	NA	NA	165	230	NA
Zeiss scan	Naturalis Biodiversity Center	4	1.42	40*	10	NA	20	female / male	No	Yes	Yes	NA	263.61	171.5	333.23	265.56	210.14	327.16	820.29	Yes	uterus	ND	ND	NA	NA	NA	low resolution scan did not allow for quantification of sperm cells
