## Supplementary material for "No evidence for asymmetric sperm deposition in a species with asymmetric male genitalia": Table S2

trial	stock	female age [days after emerging from the pupa]	male age [days after emerging from the pupa]	Date copulation assay	time, copulation experiment	copulation	first courtship observed	copulation start	couple separation	copulation duration	date, spermathecae preparation	time, spermathecae preparation	eggs	Copulation duration [decimal min]	reounded copulation duration [min]	Image_1 [random name]	sperm image_1	Image filename spermatheca 1	Image_2 [random name]	sperm image_2	Image filename spermatheca 2
2	15090-1698.02	10-13	23-26	13/11/19	16:00:00-19:00:00	Yes	00:13:05	00:15:18	00:19:30	00:04:12	15/11/19	16:15:00	0	4.2	4	052.tif	No	02_1_20191115.tif	058.tif	No	02_2_20191115.tif
3	15090-1698.02	10-13	23-26	13/11/19	16:00:00-19:00:00	Yes	00:06:39	00:10:23	00:18:30	00:08:07	15/11/19	16:00:00	0	8.1166666667	8	049.tif	No	03_1_20191115.tif	029.tif	No	03_2_20191115.tif
6	15090-1698.02	10-13	23-26	13/11/19	16:00:00-19:00:00	Yes	00:00:30	00:00:45	00:13:00	00:12:15	15/11/19	16:30:00	0	12.25	12	075.tif	No	06_1_20191115.tif	034.tif	No	06_2_20191115.tif
8	15090-1698.02	10-13	23-26	13/11/19	16:00:00-19:00:00	Yes	00:07:25	00:12:38	00:30:35	00:17:57	15/11/19	16:45:00	0	17.95	18	091.tif	No	08_1_20191115.tif	092.tif	No	08_2_20191115.tif
10	15090-1698.02	10-13	23-26	13/11/19	16:00:00-19:00:00	Yes	00:20:10	00:20:40	00:38:50	00:18:10	15/11/19	17:00:00	5	18.1666666667	18	078.tif	No	10_1_20191115.tif	097.tif	No	10_2_20191115.tif
11	15090-1698.02	17	17	18/11/19	16:00:00-19:00:00	Yes	00:01:46	00:03:32	00:11:50	00:08:18	19/11/19	11:00:00	0	8.3	8	070.tif	No	11_1_20191119.tif	027.tif	No	11_2_20191119.tif
12	15090-1698.02	17	17	18/11/19	16:00:00-19:00:00	Yes	00:25:03	00:52:02	01:10:04	00:18:02	19/11/19	11:00:00	0	18.0333333333	18	073.tif	No	12_1_20191119.tif	026.tif	No	12_2_20191119.tif
14	15090-1698.02	17	17	18/11/19	16:00:00-19:00:00	Yes	00:44:14	00:47:15	01:05:16	00:18:01	19/11/19	11:00:00	0	18.0166666667	18	037.tif	Yes	14_1_20191119.tif	102.tif	Yes	14_2_20191119.tif
16	15090-1698.02	17	17	18/11/19	16:00:00-19:00:00	Yes	00:47:53	00:48:10	00:59:56	00:11:46	19/11/19	11:00:00	0	11.7666666667	12	004.tif	Yes	16_1_20191119.tif	008.tif	Yes	16_2_20191119.tif
17	15090-1698.02	17	17	18/11/19	16:00:00-19:00:00	Yes	00:10:09	00:45:58	00:58:03	00:12:05	19/11/19	11:00:00	0	12.0833333333	12	071.tif	No	17_1_20191119.tif	054.tif	No	17_2_20191119.tif
19	15090-1698.02	17	17	18/11/19	16:00:00-19:00:00	Yes	00:21:32	00:24:03	00:36:10	00:12:07	19/11/19	11:00:00	0	12.1166666667	12	081.tif	Yes	19_1_20191119.tif	019.tif	Yes	19_2_20191119.tif
20	15090-1698.02	17	17	18/11/19	16:00:00-19:00:00	Yes	00:35:33	00:35:46	00:39:48	00:04:02	19/11/19	11:00:00	0	4.0333333333	4	093.tif	No	20_1_20191119.tif	080.tif	No	20_2_20191119.tif
21	15090-1698.02	17	17	18/11/19	16:00:00-19:00:00	Yes	00:03:45	00:08:48	00:12:50	00:04:02	19/11/19	11:00:00	0	4.0333333333	4	035.tif	No	21_1_20191119.tif	021.tif	No	21_2_20191119.tif
22	15090-1698.02	18	18	19/11/19	16:00:00-19:00:00	Yes	00:28:10	00:28:22	00:40:20	00:11:58	20/11/19	11:00:00	0	11.9666666667	12	044.tif	No	22_1_20191120.tif	022.tif	No	22_2_20191120.tif
23	15090-1698.02	18	18	19/11/19	16:00:00-19:00:00	Yes	00:12:10	00:12:20	00:16:20	00:04:00	20/11/19	11:00:00	0	4	4	069.tif	No	23_1_20191120.tif	101.tif	No	23_2_20191120.tif
25	15090-1698.02	18	18	19/11/19	16:00:00-19:00:00	Yes	00:12:30	00:12:25	00:20:23	00:07:58	20/11/19	11:00:00	0	7.9666666667	8	003.tif	Yes	25_1_20191120.tif	036.tif	Yes	25_2_20191120.tif
26	15090-1698.02	18	18	19/11/19	16:00:00-19:00:00	Yes	00:09:29	00:09:36	00:13:39	00:04:03	20/11/19	11:00:00	0	4.05	4	043.tif	No	26_1_20191120.tif	066.tif	No	26_2_20191120.tif
27	15090-1698.02	18	18	19/11/19	16:00:00-19:00:00	Yes	00:11:50	00:16:00	00:33:35	00:17:35	20/11/19	11:00:00	0	17.5833333333	18	016.tif	Yes	27_1_20191120.tif	096.tif	Yes	27_2_20191120.tif
28	15090-1698.02	18	18	19/11/19	16:00:00-19:00:00	Yes	00:02:32	00:09:09	00:20:58	00:11:49	20/11/19	12:00:00	0	11.8166666667	12	062.tif	Yes	28_1_20191120.tif	001.tif	Yes	28_2_20191120.tif
29	15090-1698.02	18	18	19/11/19	16:00:00-19:00:00	Yes	00:07:37	00:07:43	00:15:37	00:07:54	20/11/19	12:00:00	6	7.9	8	098.tif	No	29_1_20191120.tif	067.tif	No	29_2_20191120.tif
30	15090-1698.02	18	18	19/11/19	16:00:00-19:00:00	Yes	00:15:54	00:16:04	00:34:04	00:18:00	20/11/19	12:00:00	0	18	18	068.tif	No	30_1_20191120.tif	079.tif	No	30_2_20191120.tif
31	15090-1698.02	18	18	19/11/19	16:00:00-19:00:00	Yes	00:07:32	00:08:02	00:26:03	00:18:01	20/11/19	12:00:00	4	18.0166666667	18	060.tif	No	31_1_20191120.tif	011.tif	No	31_2_20191120.tif
32	15090-1698.02	18	18	19/11/19	16:00:00-19:00:00	Yes	NA	00:18:01	00:36:06	00:18:05	20/11/19	12:00:00	6	18.0833333333	18	055.tif	No	32_1_20191120.tif	087.tif	No	32_2_20191120.tif
33	15090-1698.02	18	18	19/11/19	16:00:00-19:00:00	Yes	00:18:57	00:19:10	00:23:13	00:04:03	20/11/19	12:00:00	0	4.05	4	014.tif	Yes	33_1_20191120.tif	085.tif	Yes	33_2_20191120.tif
34	15090-1698.02	19	19	20/11/19	16:00:00-19:00:00	Yes	00:02:23	01:00:01	01:12:04	00:12:03	21/11/19	13:30:00	0	12.05	12	063.tif	No	34_1_20191121.tif	099.tif	No	34_2_20191121.tif
36	15090-1698.02	19	19	20/11/19	16:00:00-19:00:00	Yes	00:10:32	00:10:40	00:14:45	00:04:05	21/11/19	13:30:00	0	4.0833333333	4	094.tif	No	36_1_20191121.tif	084.tif	No	36_2_20191121.tif
37	15090-1698.02	16-19	19	20/11/19	16:00:00-19:00:00	Yes	00:19:44	00:19:46	00:27:54	00:08:08	21/11/19	13:30:00	0	8.1333333333	8	024.tif	Yes	37_1_20191121.tif	018.tif	Yes	37_2_20191121.tif
38	15090-1698.02	16-19	19	20/11/19	16:00:00-19:00:00	Yes	00:05:56	00:22:36	00:30:36	00:08:00	21/11/19	13:30:00	0	8	8	095.tif	Yes	38_1_20191121.tif	059.tif	Yes	38_2_20191121.tif
39	15090-1698.02	16-19	19	20/11/19	16:00:00-19:00:00	Yes	NA	00:14:14	00:18:16	00:04:02	21/11/19	13:30:00	1	4.0333333333	4	089.tif	No	39_1_20191121.tif	104.tif	No	39_2_20191121.tif
43	15090-1698.02	16-19	18-20	20/11/19	16:00:00-19:00:00	Yes	00:13:51	00:15:06	00:39:05	00:23:59	21/11/19	13:30:00	0	23.9833333333	24	057.tif	No	43_1_20191121.tif	013.tif	No	43_2_20191121.tif
45	15090-1698.02	17-20	19-21	21/11/19	16:00:00-19:00:00	Yes	00:36:44	00:36:48	00:48:54	00:12:06	22/11/19	10:00:00	0	12.1	12	074.tif	No	45_1_20191122.tif	032.tif	No	45_2_20191122.tif
46	15090-1698.02	08-10	19-21	21/11/19	16:00:00-19:00:00	Yes	00:03:50	00:03:58	00:15:58	00:12:00	22/11/19	10:00:00	0	12	12	072.tif	Yes	46_1_20191122.tif	041.tif	Yes	46_2_20191122.tif
47	15090-1698.02	08-10	19-21	21/11/19	16:00:00-19:00:00	Yes	NA	00:11:41	00:35:44	00:24:03	22/11/19	10:00:00	0	24.05	24	076.tif	No	47_1_20191122.tif	025.tif	No	47_2_20191122.tif
48	15090-1698.02	08-10	19-21	21/11/19	16:00:00-19:00:00	Yes	NA	00:40:20	01:04:18	00:23:58	22/11/19	10:15:00	0	23.9666666667	24	047.tif	No	48_1_20191122.tif	038.tif	No	48_2_20191122.tif
49	15090-1698.02	08-10	19-21	21/11/19	16:00:00-19:00:00	Yes	NA	00:56:46	01:00:48	00:04:02	22/11/19	10:15:00	0	4.0333333333	4	040.tif	No	49_1_20191122.tif	028.tif	No	49_2_20191122.tif
50	15090-1698.02	08-10	19-21	21/11/19	16:00:00-19:00:00	Yes	00:28:21	00:28:29	00:36:32	00:08:03	22/11/19	10:15:00	8	8.05	8	031.tif	No	50_1_20191122.tif	006.tif	No	50_2_20191122.tif
51	15090-1698.02	08-10	19-21	21/11/19	16:00:00-19:00:00	Yes	00:09:58	00:10:09	00:22:12	00:12:03	22/11/19	10:15:00	0	12.05	12	051.tif	No	51_1_20191122.tif	053.tif	No	51_2_20191122.tif
54	15090-1698.02	12-14	23-25	25/11/19	16:00:00-18:30:00	Yes	00:56:04	00:56:16	01:20:13	00:23:57	26/11/19	11:15:00	0	23.95	24	042.tif	No	54_1_20191126.tif	088.tif	No	54_2_20191126.tif
55	15090-1698.02	6	23-25	25/11/19	16:00:00-18:30:00	Yes	00:01:05	00:01:10	00:05:12	00:04:02	26/11/19	11:15:00	0	4.0333333333	4	065.tif	No	55_1_20191126.tif	017.tif	No	55_2_20191126.tif
56	15090-1698.02	6	23-25	25/11/19	16:00:00-18:30:00	Yes	00:08:45	00:08:56	00:16:57	00:08:01	26/11/19	11:15:00	1	8.0166666667	8	050.tif	No	56_1_20191126.tif	007.tif	No	56_2_20191126.tif
57	15090-1698.02	6	23-25	25/11/19	16:00:00-18:30:00	Yes	00:02:11	00:02:16	00:10:17	00:08:01	26/11/19	11:30:00	0	8.0166666667	8	023.tif	No	57_1_20191126.tif	005.tif	No	57_2_20191126.tif
58	15090-1698.02	6	23-25	25/11/19	16:00:00-18:30:00	Yes	00:02:58	00:03:08	00:11:08	00:08:00	26/11/19	11:30:00	0	8	8	010.tif	No	58_1_20191126.tif	039.tif	No	58_2_20191126.tif
59	15090-1698.02	6	23-25	25/11/19	16:00:00-18:30:00	Yes	00:03:08	00:03:47	00:21:43	00:17:56	26/11/19	11:30:00	0	17.9333333333	18	030.tif	No	59_1_20191126.tif	083.tif	No	59_2_20191126.tif
60	15090-1698.02	6	23-25	25/11/19	16:00:00-18:30:00	Yes	00:02:37	00:02:41	00:20:43	00:18:02	26/11/19	11:45:00	0	18.0333333333	18	056.tif	No	60_1_20191126.tif	100.tif	No	60_2_20191126.tif
61	15090-1698.02	6	23-25	25/11/19	16:00:00-18:30:00	Yes	00:25:34	00:31:27	00:48:15	00:16:48	26/11/19	11:45:00	0	16.8	17	020.tif	No	61_1_20191126.tif	048.tif	No	61_2_20191126.tif
62	15090-1698.02	6	23-25	25/11/19	16:00:00-18:30:00	Yes	00:35:08	00:35:15	00:59:18	00:24:03	26/11/19	11:45:00	0	24.05	24	082.tif	No	62_1_20191126.tif	012.tif	No	62_2_20191126.tif
63	15090-1698.02	6	23-25	25/11/19	16:00:00-18:30:00	Yes	00:03:02	00:03:07	00:27:03	00:23:56	26/11/19	12:00:00	0	23.9333333333	24	002.tif	No	63_1_20191126.tif	046.tif	No	63_2_20191126.tif
64	15090-1698.02	6	23-25	25/11/19	16:00:00-18:30:00	Yes	NA	00:13:26	00:41:13	00:27:47	26/11/19	12:00:00	0	27.7833333333	28	045.tif	No	64_1_20191126.tif	015.tif	No	64_2_20191126.tif
65	15090-1698.02	6	23-25	25/11/19	16:00:00-18:30:00	Yes	NA	00:05:13	00:29:46	00:24:33	26/11/19	12:00:00	0	24.55	25	086.tif	No	65_1_20191126.tif	090.tif	No	65_2_20191126.tif
66	15090-1698.02	6	23-25	25/11/19	16:00:00-18:30:00	Yes	NA	00:01:21	00:25:25	00:24:04	26/11/19	12:15:00	0	24.0666666667	24	009.tif	No	66_1_20191126.tif	033.tif	No	66_2_20191126.tif
67	15090-1698.02	6	23-25	25/11/19	16:00:00-18:30:00	Yes	NA	00:01:35	00:25:31	00:23:56	26/11/19	12:15:00	0	23.9333333333	24	061.tif	No	67_1_20191126.tif	064.tif	No	67_2_20191126.tif
68	15090-1698.02	6	23-25	25/11/19	16:00:00-18:30:00	Yes	00:05:14	00:05:26	00:29:28	00:24:02	26/11/19	12:15:00	0	24.0333333333	24	077.tif	No	68_1_20191126.tif	103.tif	No	68_2_20191126.tif
69	15090-1698.02	07-09	14-16	09/12/19	10:30:00	Yes	00:25:03	00:25:37	00:49:39	00:24:02	10/12/19	13:30:00	0	24.0333333333	24	127.tif	Yes	69_1_20191210.tif	147.tif	Yes	69_2_20191210.tif
72	15090-1698.02	07-09	14-16	09/12/19	10:30:00	Yes	00:17:03	00:17:21	00:41:17	00:23:56	10/12/19	13:30:00	0	23.9333333333	24	131.tif	No	72_1_20191210.tif	124.tif	No	72_2_20191210.tif
74	15090-1698.02	07-09	14-16	09/12/19	14:000-015:00:0	Yes	00:17:43	00:17:51	00:25:52	00:08:01	10/12/19	13:45:00	0	8.0166666667	8	148.tif	Yes	74_1_20191210.tif	113.tif	Yes	74_2_20191210.tif
75	15090-1698.02	07-09	14-16	09/12/19	14:000-015:00:0	Yes	00:08:56	00:09:09	00:13:10	00:04:01	10/12/19	13:45:00	2	4.0166666667	4	112.tif	Yes	75_1_20191210.tif	130.tif	Yes	75_2_20191210.tif
76	15090-1698.02	07-09	14-16	09/12/19	14:000-015:00:0	Yes	00:10:04	00:14:34	00:22:38	00:08:04	10/12/19	13:45:00	0	8.0666666667	8	129.tif	No	76_1_20191210.tif	119.tif	No	76_2_20191210.tif
77	15090-1698.02	07-09	14-16	09/12/19	14:000-015:00:0	Yes	00:49:20	00:49:24	01:07:25	00:18:01	10/12/19	14:00:00	3	18.0166666667	18	123.tif	No	77_1_20191210.tif	126.tif	No	77_2_20191210.tif
78	15090-1698.02	07-09	14-16	09/12/19	14:000-015:00:0	Yes	00:25:53	00:26:09	00:34:10	00:08:01	10/12/19	14:00:00	0	8.0166666667	8	115.tif	No	78_1_20191210.tif	150.tif	No	78_2_20191210.tif
80	15090-1698.02	09-11	16-18	11/12/19	18:15:00	Yes	00:13:20	00:13:26	00:37:24	00:23:58	12/12/19	15:30:00	0	23.9666666667	24	132.tif	No	80_1_20191212.tif	108.tif	No	80_2_20191212.tif
81	15090-1698.02	09-11	16-18	11/12/19	18:15:00	Yes	NA	00:36:01	00:54:01	00:18:00	12/12/19	15:30:00	10	18	18	111.tif	No	81_1_20191212.tif	154.tif	No	81_2_20191212.tif
82	15090-1698.02	09-11	16-18	11/12/19	18:15:00	Yes	00:13:57	00:13:51	00:25:50	00:11:59	12/12/19	15:30:00	19	11.9833333333	12	121.tif	No	82_1_20191212.tif	151.tif	No	82_2_20191212.tif
83	15090-1698.02	09-11	16-18	11/12/19	18:15:00	Yes	00:03:58	00:04:08	00:28:28	00:24:20	12/12/19	15:45:00	0	24.3333333333	24	105.tif	No	83_1_20191212.tif	141.tif	No	83_2_20191212.tif
84	15090-1698.02	09-11	16-18	11/12/19	18:45:00	Yes	00:06:11	00:06:38	00:10:40	00:04:02	12/12/19	15:45:00	25	4.0333333333	4	106.tif	No	84_1_20191212.tif	142.tif	No	84_2_20191212.tif
85	15090-1698.02	09-11	16-18	11/12/19	18:45:00	Yes	00:30:21	00:30:26	00:38:28	00:08:02	12/12/19	15:45:00	6	8.0333333333	8	135.tif	No	85_1_20191212.tif	134.tif	No	85_2_20191212.tif
86	15090-1698.02	10-12	17-19	12/12/19	17:00:00	Yes	00:06:58	00:17:55	00:41:33	00:23:38	13/12/19	15:00:00	0	23.6333333333	24	153.tif	No	86_1_20191213.tif	128.tif	No	86_2_20191213.tif
87	15090-1698.02	10-12	17-19	12/12/19	17:00:00	Yes	00:21:56	00:22:00	00:45:49	00:23:49	13/12/19	15:00:00	0	23.8166666667	24	144.tif	No	87_1_20191213.tif	109.tif	No	87_2_20191213.tif
90	15090-1698.02	11-13	NA	NA	NA	NA	NA	NA	NA	00:00:00	13/12/19	15:00:00	0	0	0	152.tif	No	90_1_20191213.tif	122.tif	No	90_2_20191213.tif
91	15090-1698.02	11-13	NA	NA	NA	NA	NA	NA	NA	00:00:00	13/12/19	15:00:00	0	0	0	138.tif	No	91_1_20191213.tif	146.tif	No	91_2_20191213.tif
92	15090-1698.02	11-13	NA	NA	NA	NA	NA	NA	NA	00:00:00	13/12/19	15:15:00	9	0	0	139.tif	No	92_1_20191213.tif	140.tif	No	92_2_20191213.tif
93	15090-1698.02	11-13	NA	NA	NA	NA	NA	NA	NA	00:00:00	13/12/19	15:15:00	0	0	0	116.tif	No	93_1_20191213.tif	114.tif	No	93_2_20191213.tif
94	15090-1698.02	11-13	NA	NA	NA	NA	NA	NA	NA	00:00:00	13/12/19	15:15:00	2	0	0	143.tif	No	94_1_20191213.tif	137.tif	No	94_2_20191213.tif
95	15090-1698.02	11-13	NA	NA	NA	NA	NA	NA	NA	00:00:00	13/12/19	15:30:00	8	0	0	107.tif	No	95_1_20191213.tif	125.tif	No	95_2_20191213.tif
96	15090-1698.02	11-13	NA	NA	NA	NA	NA	NA	NA	00:00:00	13/12/19	15:30:00	0	0	0	110.tif	No	96_1_20191213.tif	120.tif	No	96_2_20191213.tif
97	15090-1698.02	11-13	NA	NA	NA	NA	NA	NA	NA	00:00:00	13/12/19	15:30:00	0	0	0	136.tif	No	97_1_20191213.tif	118.tif	No	97_2_20191213.tif
98	15090-1698.02	11-13	NA	NA	NA	NA	NA	NA	NA	00:00:00	13/12/19	15:45:00	0	0	0	145.tif	No	98_1_20191213.tif	149.tif	No	98_2_20191213.tif
