## Supplementary material for "No evidence for asymmetric sperm deposition in a species with asymmetric male genitalia": Table S3

scan	organ	reference structure	distance to reference structure [micro m]	sperm cells	relative volume of organ [%]
SVG2	uterus	vagina opening	185	0	25
SVG2	uterus	vagina opening	369.455	77	50
SVG2	uterus	vagina opening	554.1825	61	75
SVG3	uterus	vagina opening	154.205	0	25
SVG3	uterus	vagina opening	308.41	66	50
SVG3	uterus	vagina opening	462.615	95	75
SVG4	uterus	vagina opening	185.7975	26	25
SVG4	uterus	vagina opening	371.595	139	50
SVG4	uterus	vagina opening	557.3925	105	75
SVG5	left spermatheca	spermatheca basis	67.1975	83	25
SVG5	left spermatheca	spermatheca basis	134.395	144	50
SVG5	left spermatheca	spermatheca basis	201.5925	95	75
SVG5	right spermatheca	spermatheca basis	68.145	84	25
SVG5	right spermatheca	spermatheca basis	136.29	128	50
SVG5	right spermatheca	spermatheca basis	204.435	93	75
SVG11	uterus	vagina opening	329.5575	7	25
SVG11	uterus	vagina opening	659.115	33	50
SVG11	uterus	vagina opening	988.6725	60	75
SVG12	left spermatheca	spermatheca basis	129.97	97	25
SVG12	left spermatheca	spermatheca basis	259.94	65	50
SVG12	left spermatheca	spermatheca basis	389.91	85	75
SVG12	right spermatheca	spermatheca basis	131.6575	33	25
SVG12	right spermatheca	spermatheca basis	263.315	95	50
SVG12	right spermatheca	spermatheca basis	394.9725	41	75
SVG14	uterus	vagina opening	414.96	55	25
SVG14	uterus	vagina opening	829.92	60	50
SVG14	uterus	vagina opening	1244.88	56	75
SVG14	left spermatheca	spermatheca basis	92.1775	111	25
SVG14	left spermatheca	spermatheca basis	184.355	75	50
SVG14	left spermatheca	spermatheca basis	276.5325	50	75
SVG14	right spermatheca	spermatheca basis	81.21	63	25
SVG14	right spermatheca	spermatheca basis	162.42	44	50
SVG14	right spermatheca	spermatheca basis	243.63	51	75
SVG15	uterus	vagina opening	386.81	22	25
SVG15	uterus	vagina opening	773.62	105	50
SVG15	uterus	vagina opening	1160.43	172	75
SVG18	left spermatheca	spermatheca basis	117.3475	51	25
SVG18	left spermatheca	spermatheca basis	234.695	122	50
SVG18	left spermatheca	spermatheca basis	352.0425	93	75
SVG18	right spermatheca	spermatheca basis	127.3775	73	25
SVG18	right spermatheca	spermatheca basis	254.755	53	50
SVG18	right spermatheca	spermatheca basis	382.1325	43	75
SVG19	left spermatheca	spermatheca basis	113.3	44	25
SVG19	left spermatheca	spermatheca basis	226.6	61	50
SVG19	left spermatheca	spermatheca basis	339.9	56	75
SVG19	right spermatheca	spermatheca basis	112.5275	39	25
SVG19	right spermatheca	spermatheca basis	225.055	41	50
SVG19	right spermatheca	spermatheca basis	337.5825	40	75
SVG20	left spermatheca	spermatheca basis	128	90	25
SVG20	left spermatheca	spermatheca basis	256	94	50
SVG20	left spermatheca	spermatheca basis	384	72	75
SVG20	right spermatheca	spermatheca basis	131.4675	60	25
SVG20	right spermatheca	spermatheca basis	262.935	53	50
SVG20	right spermatheca	spermatheca basis	394.4025	72	75
SVG21	uterus	vagina opening	391.8125	0	25
SVG21	uterus	vagina opening	783.625	15	50
SVG21	uterus	vagina opening	1175.4375	55	75
SVG21	left spermatheca	spermatheca basis	141.4875	60	25
SVG21	left spermatheca	spermatheca basis	282.975	19	50
SVG21	left spermatheca	spermatheca basis	424.4625	5	75
SVG21	right spermatheca	spermatheca basis	133.3975	126	25
SVG21	right spermatheca	spermatheca basis	266.795	77	50
SVG21	right spermatheca	spermatheca basis	400.1925	34	75
SVG28	left spermatheca	spermatheca basis	61.99	51	25
SVG28	left spermatheca	spermatheca basis	123.98	59	50
SVG28	left spermatheca	spermatheca basis	185.97	55	75
SVG28	right spermatheca	spermatheca basis	65.0875	71	25
SVG28	right spermatheca	spermatheca basis	130.175	97	50
SVG28	right spermatheca	spermatheca basis	195.2625	62	75
Zeiss scan 14 model	uterus	vagina opening	205.0725	0	25
Zeiss scan 14 model	uterus	vagina opening	410.145	9	50
Zeiss scan 14 model	uterus	vagina opening	615.2175	26	75
